# 100 years of anthropogenic impact causes changes in freshwater functional biodiversity

**DOI:** 10.1101/2023.02.26.530075

**Authors:** Niamh Eastwood, Jiarui Zhou, Romain Derelle, Mohamed Abou-Elwafa Abdallah, William A. Stubbings, Yunlu Jia, Sarah E. Crawford, Thomas A. Davidson, John K. Colbourne, Simon Creer, Holly Bik, Henner Hollert, Luisa Orsini

**Affiliations:** Environmental Genomics Group, School of Biosciences, the University of Birmingham, Birmingham B15 2TT, UK; School of Geography, Earth & Environmental Sciences, University of Birmingham, Birmingham, B15 2TT, UK; Department Evolutionary Ecology & Environmental Toxicology, Faculty of Biological Sciences, Goethe University Frankfurt, Max-von-Laue Straße 13, 60438 Frankfurt am Main, Germany; Lake Group, Department of Ecoscience, Aarhus University, C.F. Møllers Allé, 8000 Aarhus, Denmark; School of Natural Sciences, Environment Centre Wales, Deiniol Road, Bangor University, Gwynedd LL57 2UW, UK; Department Marine Sciences and Institute of Bioinformatics, University of Georgia, Athens, Georgia, USA; LOEWE Centre for Translational Biodiversity Genomics (LOEWE-TBG), Senckenberganlage 25, 60325 Frankfurt am Main, Germany; Department Media-related Toxicology, Institute for Molecular Biology and Applied Ecology (IME), Max-von-Laue Straße 13, 60438 Frankfurt am Main, Germany; The Alan Turing Institute, British Library, 96 Euston Road, London NW1 2DB, UK

**Author notes:** These authors contributed equally (Niamh Eastwood, Jiarui Zhou). Corresponding author: Niamh Eastwood Environmental Genomics Group.

**Keywords:** sedaDNA, machine learning, freshwater, multilocus metabarcoding, functional biodiversity

## Abstract

Despite efforts from scientists and regulators, biodiversity is declining at an alarming rate. Unless we find transformative solutions to preserve biodiversity, future generations may not be able to enjoy nature’s services.

We have developed a conceptual framework that establishes the links between biodiversity dynamics and abiotic change through time and space using artificial intelligence. Here, we apply this framework to a freshwater ecosystem with a known history of human impact and study 100 years of community-level biodiversity, climate change and chemical pollution trends. We apply explainable network models with multimodal learning to community-level functional biodiversity measured with multilocus metabarcoding, to establish correlations with biocides and climate change records. We observed that the freshwater community assemblage and functionality changed over time without returning to its original state, even if the lake partially recovered in recent times. Insecticides and fungicides, combined with extreme temperature events and precipitation, explained up to 90% of the functional biodiversity changes. The community-level biodiversity approach used here reliably explained freshwater ecosystem shifts. These shifts were not observed when using traditional quality indices (e.g. Trophic Diatom Index).

Our study advocates the use of high throughput systemic approaches on long-term trends over species-focused ecological surveys to identify the environmental factors that cause loss of biodiversity and disrupt ecosystem functions.
