## Supplementary table 5 for "100 years of anthropogenic impact causes changes in freshwater functional biodiversity"

### Sheet: PCR1
Primer source (target taxa)	Primer name	Fragment size (bp)	Annealing temperature (°C)	PCR1 sequence (5'-3') with overhang
Zimmermann et al., 2014 (primary producers-diatoms)	rbcL646F	~350	55	ACACTCTTTCCCTACACGACGCTCTTCCGATCTNNNNNATGCGTTGGAGAGARCGTTTC
	rbcL998R			GTGACTGGAGTTCAGACGTGTGCTCTTCCGATCTGATCACCTTCTAATTTACCWACAACTG
Hadziavdic et al.2014, (universal)	18S_F04	250-500	60	ACACTCTTTCCCTACACGACGCTCTTCCGATCTNNNNNGCTTGTCTCAAAGATTAAGCC
	18S_R22			GTGACTGGAGTTCAGACGTGTGCTCTTCCGATCTGCCTGCTGCCTTCCTTGGA
Thijs et al., 2017 (prokaryotes, 16SV4)	16S 515	300-350	60	ACACTCTTTCCCTACACGACGCTCTTCCGATCTNNNNNGTGCCAGCMGCCGCGGTAA
	16S_806			GTGACTGGAGTTCAGACGTGTGCTCTTCCGATCTGGACTACHVGGGTW CTAAT
Thijs et al., 2017 (prokaryotes, 16SV1)	16S_27	350	65	ACACTCTTTCCCTACACGACGCTCTTCCGATCTNNNNNAGAGTTTGATCMTGGCTCAG
	16S_338			GTGACTGGAGTTCAGACGTGTGCTCTTCCGATCTTGCTGCCTCCCGTAGGAG
Leray et al., 2013 (macroinvertebrates)	m1COIintF	313	58	ACACTCTTTCCCTACACGACGCTCTTCCGATCTNNNNNGGWACWGGWTGAACWGTWTAYCCYCC
	HCO2198			GTGACTGGAGTTCAGACGTGTGCTCTTCCGATCTTAAACTTCAGGGTGACCAAAAAATCA

### Sheet: PCR2
Name	i5 primer with index and overhang	i7 primer with index and overhang
NEXT_TSHT-1	AATGATACGGCGACCACCGAGATCTACACGACACAGTACACTCTTTCCCTACACGACGCTC	CAAGCAGAAGACGGCATACGAGATGACACAGTGTGACTGGAGTTCAGACGTGTGCTC
NEXT_TSHT-2	AATGATACGGCGACCACCGAGATCTACACGCATAACGACACTCTTTCCCTACACGACGCTC	CAAGCAGAAGACGGCATACGAGATGCATAACGGTGACTGGAGTTCAGACGTGTGCTC
NEXT_TSHT-3	AATGATACGGCGACCACCGAGATCTACACACAGAGGTACACTCTTTCCCTACACGACGCTC	CAAGCAGAAGACGGCATACGAGATACAGAGGTGTGACTGGAGTTCAGACGTGTGCTC
NEXT_TSHT-4	AATGATACGGCGACCACCGAGATCTACACCCACTAAGACACTCTTTCCCTACACGACGCTC	CAAGCAGAAGACGGCATACGAGATCCACTAAGGTGACTGGAGTTCAGACGTGTGCTC
NEXT_TSHT-5	AATGATACGGCGACCACCGAGATCTACACTGTTCCGTACACTCTTTCCCTACACGACGCTC	CAAGCAGAAGACGGCATACGAGATTGTTCCGTGTGACTGGAGTTCAGACGTGTGCTC
NEXT_TSHT-6	AATGATACGGCGACCACCGAGATCTACACGATACCTGACACTCTTTCCCTACACGACGCTC	CAAGCAGAAGACGGCATACGAGATGATACCTGGTGACTGGAGTTCAGACGTGTGCTC
NEXT_TSHT-7	AATGATACGGCGACCACCGAGATCTACACAGCCGTAAACACTCTTTCCCTACACGACGCTC	CAAGCAGAAGACGGCATACGAGATAGCCGTAAGTGACTGGAGTTCAGACGTGTGCTC
NEXT_TSHT-8	AATGATACGGCGACCACCGAGATCTACACCTCCTGAAACACTCTTTCCCTACACGACGCTC	CAAGCAGAAGACGGCATACGAGATCTCCTGAAGTGACTGGAGTTCAGACGTGTGCTC
NEXT_TSHT-9	AATGATACGGCGACCACCGAGATCTACACACGAATCCACACTCTTTCCCTACACGACGCTC	CAAGCAGAAGACGGCATACGAGATACGAATCCGTGACTGGAGTTCAGACGTGTGCTC
NEXT_TSHT-10	AATGATACGGCGACCACCGAGATCTACACAATGGTCGACACTCTTTCCCTACACGACGCTC	CAAGCAGAAGACGGCATACGAGATAATGGTCGGTGACTGGAGTTCAGACGTGTGCTC
NEXT_TSHT-11	AATGATACGGCGACCACCGAGATCTACACCGCTACATACACTCTTTCCCTACACGACGCTC	CAAGCAGAAGACGGCATACGAGATCGCTACATGTGACTGGAGTTCAGACGTGTGCTC
NEXT_TSHT-12	AATGATACGGCGACCACCGAGATCTACACCCTAAGTCACACTCTTTCCCTACACGACGCTC	CAAGCAGAAGACGGCATACGAGATCCTAAGTCGTGACTGGAGTTCAGACGTGTGCTC
NEXT_TSHT-13	AATGATACGGCGACCACCGAGATCTACACTTGCTTGGACACTCTTTCCCTACACGACGCTC	CAAGCAGAAGACGGCATACGAGATTTGCTTGGGTGACTGGAGTTCAGACGTGTGCTC
NEXT_TSHT-14	AATGATACGGCGACCACCGAGATCTACACCCTGTCAAACACTCTTTCCCTACACGACGCTC	CAAGCAGAAGACGGCATACGAGATCCTGTCAAGTGACTGGAGTTCAGACGTGTGCTC
NEXT_TSHT-15	AATGATACGGCGACCACCGAGATCTACACAGCCTATCACACTCTTTCCCTACACGACGCTC	CAAGCAGAAGACGGCATACGAGATAGCCTATCGTGACTGGAGTTCAGACGTGTGCTC
NEXT_TSHT-16	AATGATACGGCGACCACCGAGATCTACACTGATCACGACACTCTTTCCCTACACGACGCTC	CAAGCAGAAGACGGCATACGAGATTGATCACGGTGACTGGAGTTCAGACGTGTGCTC
NEXT_TSHT-17	AATGATACGGCGACCACCGAGATCTACACCCACATTGACACTCTTTCCCTACACGACGCTC	CAAGCAGAAGACGGCATACGAGATCCACATTGGTGACTGGAGTTCAGACGTGTGCTC
NEXT_TSHT-18	AATGATACGGCGACCACCGAGATCTACACTCGAGAGTACACTCTTTCCCTACACGACGCTC	CAAGCAGAAGACGGCATACGAGATTCGAGAGTGTGACTGGAGTTCAGACGTGTGCTC
NEXT_TSHT-19	AATGATACGGCGACCACCGAGATCTACACGGTCGTATACACTCTTTCCCTACACGACGCTC	CAAGCAGAAGACGGCATACGAGATGGTCGTATGTGACTGGAGTTCAGACGTGTGCTC
NEXT_TSHT-20	AATGATACGGCGACCACCGAGATCTACACACAGGCATACACTCTTTCCCTACACGACGCTC	CAAGCAGAAGACGGCATACGAGATACAGGCATGTGACTGGAGTTCAGACGTGTGCTC
NEXT_TSHT-21	AATGATACGGCGACCACCGAGATCTACACGTGATCCAACACTCTTTCCCTACACGACGCTC	CAAGCAGAAGACGGCATACGAGATGTGATCCAGTGACTGGAGTTCAGACGTGTGCTC
NEXT_TSHT-22	AATGATACGGCGACCACCGAGATCTACACTTCGTACGACACTCTTTCCCTACACGACGCTC	CAAGCAGAAGACGGCATACGAGATTTCGTACGGTGACTGGAGTTCAGACGTGTGCTC
NEXT_TSHT-23	AATGATACGGCGACCACCGAGATCTACACATGACAGGACACTCTTTCCCTACACGACGCTC	CAAGCAGAAGACGGCATACGAGATATGACAGGGTGACTGGAGTTCAGACGTGTGCTC
NEXT_TSHT-24	AATGATACGGCGACCACCGAGATCTACACCGACCTAAACACTCTTTCCCTACACGACGCTC	CAAGCAGAAGACGGCATACGAGATCGACCTAAGTGACTGGAGTTCAGACGTGTGCTC
NEXT_TSHT-25	AATGATACGGCGACCACCGAGATCTACACTATGGCACACACTCTTTCCCTACACGACGCTC	CAAGCAGAAGACGGCATACGAGATTATGGCACGTGACTGGAGTTCAGACGTGTGCTC
NEXT_TSHT-26	AATGATACGGCGACCACCGAGATCTACACATAACGCCACACTCTTTCCCTACACGACGCTC	CAAGCAGAAGACGGCATACGAGATATAACGCCGTGACTGGAGTTCAGACGTGTGCTC
NEXT_TSHT-27	AATGATACGGCGACCACCGAGATCTACACGTAGTACCACACTCTTTCCCTACACGACGCTC	CAAGCAGAAGACGGCATACGAGATGTAGTACCGTGACTGGAGTTCAGACGTGTGCTC
NEXT_TSHT-28	AATGATACGGCGACCACCGAGATCTACACCGCGTATTACACTCTTTCCCTACACGACGCTC	CAAGCAGAAGACGGCATACGAGATCGCGTATTGTGACTGGAGTTCAGACGTGTGCTC
NEXT_TSHT-29	AATGATACGGCGACCACCGAGATCTACACATCCACGAACACTCTTTCCCTACACGACGCTC	CAAGCAGAAGACGGCATACGAGATATCCACGAGTGACTGGAGTTCAGACGTGTGCTC
NEXT_TSHT-30	AATGATACGGCGACCACCGAGATCTACACTAACGTCGACACTCTTTCCCTACACGACGCTC	CAAGCAGAAGACGGCATACGAGATTAACGTCGGTGACTGGAGTTCAGACGTGTGCTC
NEXT_TSHT-31	AATGATACGGCGACCACCGAGATCTACACCCTTCCATACACTCTTTCCCTACACGACGCTC	CAAGCAGAAGACGGCATACGAGATCCTTCCATGTGACTGGAGTTCAGACGTGTGCTC
NEXT_TSHT-32	AATGATACGGCGACCACCGAGATCTACACGATCAAGGACACTCTTTCCCTACACGACGCTC	CAAGCAGAAGACGGCATACGAGATGATCAAGGGTGACTGGAGTTCAGACGTGTGCTC
NEXT_TSHT-33	AATGATACGGCGACCACCGAGATCTACACAAGCATCGACACTCTTTCCCTACACGACGCTC	CAAGCAGAAGACGGCATACGAGATAAGCATCGGTGACTGGAGTTCAGACGTGTGCTC
NEXT_TSHT-34	AATGATACGGCGACCACCGAGATCTACACAGGATAGCACACTCTTTCCCTACACGACGCTC	CAAGCAGAAGACGGCATACGAGATAGGATAGCGTGACTGGAGTTCAGACGTGTGCTC
NEXT_TSHT-35	AATGATACGGCGACCACCGAGATCTACACGGCTCAATACACTCTTTCCCTACACGACGCTC	CAAGCAGAAGACGGCATACGAGATGGCTCAATGTGACTGGAGTTCAGACGTGTGCTC
NEXT_TSHT-36	AATGATACGGCGACCACCGAGATCTACACTTCACGGAACACTCTTTCCCTACACGACGCTC	CAAGCAGAAGACGGCATACGAGATTTCACGGAGTGACTGGAGTTCAGACGTGTGCTC
NEXT_TSHT-37	AATGATACGGCGACCACCGAGATCTACACGGCGAATAACACTCTTTCCCTACACGACGCTC	CAAGCAGAAGACGGCATACGAGATGGCGAATAGTGACTGGAGTTCAGACGTGTGCTC
NEXT_TSHT-38	AATGATACGGCGACCACCGAGATCTACACAAGTGCAGACACTCTTTCCCTACACGACGCTC	CAAGCAGAAGACGGCATACGAGATAAGTGCAGGTGACTGGAGTTCAGACGTGTGCTC
NEXT_TSHT-39	AATGATACGGCGACCACCGAGATCTACACGCAATTCCACACTCTTTCCCTACACGACGCTC	CAAGCAGAAGACGGCATACGAGATGCAATTCCGTGACTGGAGTTCAGACGTGTGCTC
NEXT_TSHT-40	AATGATACGGCGACCACCGAGATCTACACCTTCGCAAACACTCTTTCCCTACACGACGCTC	CAAGCAGAAGACGGCATACGAGATCTTCGCAAGTGACTGGAGTTCAGACGTGTGCTC
NEXT_TSHT-41	AATGATACGGCGACCACCGAGATCTACACCATTGACGACACTCTTTCCCTACACGACGCTC	CAAGCAGAAGACGGCATACGAGATCATTGACGGTGACTGGAGTTCAGACGTGTGCTC
NEXT_TSHT-42	AATGATACGGCGACCACCGAGATCTACACTCTGGACAACACTCTTTCCCTACACGACGCTC	CAAGCAGAAGACGGCATACGAGATTCTGGACAGTGACTGGAGTTCAGACGTGTGCTC
NEXT_TSHT-43	AATGATACGGCGACCACCGAGATCTACACGCTACAACACACTCTTTCCCTACACGACGCTC	CAAGCAGAAGACGGCATACGAGATGCTACAACGTGACTGGAGTTCAGACGTGTGCTC
NEXT_TSHT-44	AATGATACGGCGACCACCGAGATCTACACCCGATGTAACACTCTTTCCCTACACGACGCTC	CAAGCAGAAGACGGCATACGAGATCCGATGTAGTGACTGGAGTTCAGACGTGTGCTC
NEXT_TSHT-45	AATGATACGGCGACCACCGAGATCTACACTAGGAGCTACACTCTTTCCCTACACGACGCTC	CAAGCAGAAGACGGCATACGAGATTAGGAGCTGTGACTGGAGTTCAGACGTGTGCTC
NEXT_TSHT-46	AATGATACGGCGACCACCGAGATCTACACAACAAGGCACACTCTTTCCCTACACGACGCTC	CAAGCAGAAGACGGCATACGAGATAACAAGGCGTGACTGGAGTTCAGACGTGTGCTC
NEXT_TSHT-47	AATGATACGGCGACCACCGAGATCTACACCTCGGTAAACACTCTTTCCCTACACGACGCTC	CAAGCAGAAGACGGCATACGAGATCTCGGTAAGTGACTGGAGTTCAGACGTGTGCTC
NEXT_TSHT-48	AATGATACGGCGACCACCGAGATCTACACAGCTTCAGACACTCTTTCCCTACACGACGCTC	CAAGCAGAAGACGGCATACGAGATAGCTTCAGGTGACTGGAGTTCAGACGTGTGCTC
NEXT_TSHT-49	AATGATACGGCGACCACCGAGATCTACACTCACCTAGACACTCTTTCCCTACACGACGCTC	CAAGCAGAAGACGGCATACGAGATTCACCTAGGTGACTGGAGTTCAGACGTGTGCTC
NEXT_TSHT-50	AATGATACGGCGACCACCGAGATCTACACCAAGTCGTACACTCTTTCCCTACACGACGCTC	CAAGCAGAAGACGGCATACGAGATCAAGTCGTGTGACTGGAGTTCAGACGTGTGCTC
NEXT_TSHT-51	AATGATACGGCGACCACCGAGATCTACACCTGTATGCACACTCTTTCCCTACACGACGCTC	CAAGCAGAAGACGGCATACGAGATCTGTATGCGTGACTGGAGTTCAGACGTGTGCTC
NEXT_TSHT-52	AATGATACGGCGACCACCGAGATCTACACAGTTCGCAACACTCTTTCCCTACACGACGCTC	CAAGCAGAAGACGGCATACGAGATAGTTCGCAGTGACTGGAGTTCAGACGTGTGCTC
NEXT_TSHT-53	AATGATACGGCGACCACCGAGATCTACACATCGGAGAACACTCTTTCCCTACACGACGCTC	CAAGCAGAAGACGGCATACGAGATATCGGAGAGTGACTGGAGTTCAGACGTGTGCTC
NEXT_TSHT-54	AATGATACGGCGACCACCGAGATCTACACAAGTCCTCACACTCTTTCCCTACACGACGCTC	CAAGCAGAAGACGGCATACGAGATAAGTCCTCGTGACTGGAGTTCAGACGTGTGCTC
NEXT_TSHT-55	AATGATACGGCGACCACCGAGATCTACACTGGATGGTACACTCTTTCCCTACACGACGCTC	CAAGCAGAAGACGGCATACGAGATTGGATGGTGTGACTGGAGTTCAGACGTGTGCTC
NEXT_TSHT-56	AATGATACGGCGACCACCGAGATCTACACAGGTGTTGACACTCTTTCCCTACACGACGCTC	CAAGCAGAAGACGGCATACGAGATAGGTGTTGGTGACTGGAGTTCAGACGTGTGCTC
NEXT_TSHT-57	AATGATACGGCGACCACCGAGATCTACACGACGAACTACACTCTTTCCCTACACGACGCTC	CAAGCAGAAGACGGCATACGAGATGACGAACTGTGACTGGAGTTCAGACGTGTGCTC
NEXT_TSHT-58	AATGATACGGCGACCACCGAGATCTACACGTTCTTCGACACTCTTTCCCTACACGACGCTC	CAAGCAGAAGACGGCATACGAGATGTTCTTCGGTGACTGGAGTTCAGACGTGTGCTC
NEXT_TSHT-59	AATGATACGGCGACCACCGAGATCTACACTTCGCCATACACTCTTTCCCTACACGACGCTC	CAAGCAGAAGACGGCATACGAGATTTCGCCATGTGACTGGAGTTCAGACGTGTGCTC
NEXT_TSHT-60	AATGATACGGCGACCACCGAGATCTACACCAACTCCAACACTCTTTCCCTACACGACGCTC	CAAGCAGAAGACGGCATACGAGATCAACTCCAGTGACTGGAGTTCAGACGTGTGCTC
NEXT_TSHT-61	AATGATACGGCGACCACCGAGATCTACACAACCGTGTACACTCTTTCCCTACACGACGCTC	CAAGCAGAAGACGGCATACGAGATAACCGTGTGTGACTGGAGTTCAGACGTGTGCTC
NEXT_Tag261	AATGATACGGCGACCACCGAGATCTACACCGGTTGTTACACTCTTTCCCTACACGACGCTC	CAAGCAGAAGACGGCATACGAGATCGGTTGTTGTGACTGGAGTTCAGACGTGTGCTC
NEXT_TSHT-63	AATGATACGGCGACCACCGAGATCTACACCTAGCAGTACACTCTTTCCCTACACGACGCTC	CAAGCAGAAGACGGCATACGAGATCTAGCAGTGTGACTGGAGTTCAGACGTGTGCTC
NEXT_TSHT-64	AATGATACGGCGACCACCGAGATCTACACACCTCTTCACACTCTTTCCCTACACGACGCTC	CAAGCAGAAGACGGCATACGAGATACCTCTTCGTGACTGGAGTTCAGACGTGTGCTC
NEXT_TSHT-65	AATGATACGGCGACCACCGAGATCTACACTACTAGCGACACTCTTTCCCTACACGACGCTC	CAAGCAGAAGACGGCATACGAGATTACTAGCGGTGACTGGAGTTCAGACGTGTGCTC
NEXT_TSHT-66	AATGATACGGCGACCACCGAGATCTACACACAACAGCACACTCTTTCCCTACACGACGCTC	CAAGCAGAAGACGGCATACGAGATACAACAGCGTGACTGGAGTTCAGACGTGTGCTC
NEXT_TSHT-67	AATGATACGGCGACCACCGAGATCTACACCGCAATGTACACTCTTTCCCTACACGACGCTC	CAAGCAGAAGACGGCATACGAGATCGCAATGTGTGACTGGAGTTCAGACGTGTGCTC
NEXT_TSHT-68	AATGATACGGCGACCACCGAGATCTACACCAGTGCTTACACTCTTTCCCTACACGACGCTC	CAAGCAGAAGACGGCATACGAGATCAGTGCTTGTGACTGGAGTTCAGACGTGTGCTC
NEXT_TSHT-69	AATGATACGGCGACCACCGAGATCTACACTCTAGGAGACACTCTTTCCCTACACGACGCTC	CAAGCAGAAGACGGCATACGAGATTCTAGGAGGTGACTGGAGTTCAGACGTGTGCTC
NEXT_TSHT-70	AATGATACGGCGACCACCGAGATCTACACGATTGTCCACACTCTTTCCCTACACGACGCTC	CAAGCAGAAGACGGCATACGAGATGATTGTCCGTGACTGGAGTTCAGACGTGTGCTC
NEXT_TSHT-71	AATGATACGGCGACCACCGAGATCTACACGGTACGAAACACTCTTTCCCTACACGACGCTC	CAAGCAGAAGACGGCATACGAGATGGTACGAAGTGACTGGAGTTCAGACGTGTGCTC
NEXT_TSHT-72	AATGATACGGCGACCACCGAGATCTACACCTTCACTGACACTCTTTCCCTACACGACGCTC	CAAGCAGAAGACGGCATACGAGATCTTCACTGGTGACTGGAGTTCAGACGTGTGCTC
NEXT_TSHT-73	AATGATACGGCGACCACCGAGATCTACACATAGGTCCACACTCTTTCCCTACACGACGCTC	CAAGCAGAAGACGGCATACGAGATATAGGTCCGTGACTGGAGTTCAGACGTGTGCTC
NEXT_TSHT-74	AATGATACGGCGACCACCGAGATCTACACACCGACAAACACTCTTTCCCTACACGACGCTC	CAAGCAGAAGACGGCATACGAGATACCGACAAGTGACTGGAGTTCAGACGTGTGCTC
NEXT_TSHT-75	AATGATACGGCGACCACCGAGATCTACACAACACTGGACACTCTTTCCCTACACGACGCTC	CAAGCAGAAGACGGCATACGAGATAACACTGGGTGACTGGAGTTCAGACGTGTGCTC
NEXT_TSHT-76	AATGATACGGCGACCACCGAGATCTACACACCATAGGACACTCTTTCCCTACACGACGCTC	CAAGCAGAAGACGGCATACGAGATACCATAGGGTGACTGGAGTTCAGACGTGTGCTC
NEXT_TSHT-77	AATGATACGGCGACCACCGAGATCTACACTCGATGACACACTCTTTCCCTACACGACGCTC	CAAGCAGAAGACGGCATACGAGATTCGATGACGTGACTGGAGTTCAGACGTGTGCTC
NEXT_TSHT-78	AATGATACGGCGACCACCGAGATCTACACGACTTGTGACACTCTTTCCCTACACGACGCTC	CAAGCAGAAGACGGCATACGAGATGACTTGTGGTGACTGGAGTTCAGACGTGTGCTC
NEXT_TSHT-79	AATGATACGGCGACCACCGAGATCTACACCCGTTATGACACTCTTTCCCTACACGACGCTC	CAAGCAGAAGACGGCATACGAGATCCGTTATGGTGACTGGAGTTCAGACGTGTGCTC
NEXT_TSHT-80	AATGATACGGCGACCACCGAGATCTACACCAACGAGTACACTCTTTCCCTACACGACGCTC	CAAGCAGAAGACGGCATACGAGATCAACGAGTGTGACTGGAGTTCAGACGTGTGCTC
NEXT_TSHT-81	AATGATACGGCGACCACCGAGATCTACACTTACCGACACACTCTTTCCCTACACGACGCTC	CAAGCAGAAGACGGCATACGAGATTTACCGACGTGACTGGAGTTCAGACGTGTGCTC
NEXT_TSHT-82	AATGATACGGCGACCACCGAGATCTACACGAGAGTACACACTCTTTCCCTACACGACGCTC	CAAGCAGAAGACGGCATACGAGATGAGAGTACGTGACTGGAGTTCAGACGTGTGCTC
NEXT_TSHT-83	AATGATACGGCGACCACCGAGATCTACACCTGTACCAACACTCTTTCCCTACACGACGCTC	CAAGCAGAAGACGGCATACGAGATCTGTACCAGTGACTGGAGTTCAGACGTGTGCTC
NEXT_TSHT-84	AATGATACGGCGACCACCGAGATCTACACTGAGCTGTACACTCTTTCCCTACACGACGCTC	CAAGCAGAAGACGGCATACGAGATTGAGCTGTGTGACTGGAGTTCAGACGTGTGCTC
NEXT_TSHT-85	AATGATACGGCGACCACCGAGATCTACACAGTATGCCACACTCTTTCCCTACACGACGCTC	CAAGCAGAAGACGGCATACGAGATAGTATGCCGTGACTGGAGTTCAGACGTGTGCTC
NEXT_TSHT-86	AATGATACGGCGACCACCGAGATCTACACTACTGCTCACACTCTTTCCCTACACGACGCTC	CAAGCAGAAGACGGCATACGAGATTACTGCTCGTGACTGGAGTTCAGACGTGTGCTC
NEXT_TSHT-87	AATGATACGGCGACCACCGAGATCTACACTGCTTGCTACACTCTTTCCCTACACGACGCTC	CAAGCAGAAGACGGCATACGAGATTGCTTGCTGTGACTGGAGTTCAGACGTGTGCTC
NEXT_TSHT-88	AATGATACGGCGACCACCGAGATCTACACTCCACGTTACACTCTTTCCCTACACGACGCTC	CAAGCAGAAGACGGCATACGAGATTCCACGTTGTGACTGGAGTTCAGACGTGTGCTC
NEXT_TSHT-89	AATGATACGGCGACCACCGAGATCTACACAACCAGAGACACTCTTTCCCTACACGACGCTC	CAAGCAGAAGACGGCATACGAGATAACCAGAGGTGACTGGAGTTCAGACGTGTGCTC
NEXT_TSHT-90	AATGATACGGCGACCACCGAGATCTACACACGAACGAACACTCTTTCCCTACACGACGCTC	CAAGCAGAAGACGGCATACGAGATACGAACGAGTGACTGGAGTTCAGACGTGTGCTC
NEXT_TSHT-91	AATGATACGGCGACCACCGAGATCTACACATAGTCGGACACTCTTTCCCTACACGACGCTC	CAAGCAGAAGACGGCATACGAGATATAGTCGGGTGACTGGAGTTCAGACGTGTGCTC
NEXT_TSHT-92	AATGATACGGCGACCACCGAGATCTACACCCATGAACACACTCTTTCCCTACACGACGCTC	CAAGCAGAAGACGGCATACGAGATCCATGAACGTGACTGGAGTTCAGACGTGTGCTC
NEXT_TSHT-93	AATGATACGGCGACCACCGAGATCTACACGAGCAATCACACTCTTTCCCTACACGACGCTC	CAAGCAGAAGACGGCATACGAGATGAGCAATCGTGACTGGAGTTCAGACGTGTGCTC
NEXT_TSHT-94	AATGATACGGCGACCACCGAGATCTACACCAACTTGGACACTCTTTCCCTACACGACGCTC	CAAGCAGAAGACGGCATACGAGATCAACTTGGGTGACTGGAGTTCAGACGTGTGCTC
NEXT_TSHT-95	AATGATACGGCGACCACCGAGATCTACACCCACAACAACACTCTTTCCCTACACGACGCTC	CAAGCAGAAGACGGCATACGAGATCCACAACAGTGACTGGAGTTCAGACGTGTGCTC
NEXT_TSHT-96	AATGATACGGCGACCACCGAGATCTACACTGGTGAAGACACTCTTTCCCTACACGACGCTC	CAAGCAGAAGACGGCATACGAGATTGGTGAAGGTGACTGGAGTTCAGACGTGTGCTC
